# A phylogeny-based metric for estimating changes in transmissibility from recurrent mutations in SARS-CoV-2

**DOI:** 10.1101/2021.05.06.442903

**Authors:** Damien Richard, Liam P Shaw, Rob Lanfear, Russell Corbett-Detig, Angie Hinrichs, Jakob McBroome, Yatish Turakhia, Mislav Acman, Christopher J Owen, Cedric CS Tan, Lucy van Dorp, François Balloux

## Abstract

Severe acute respiratory syndrome coronavirus 2 (SARS-CoV-2) emerged in late 2019 and spread globally to cause the COVID-19 pandemic. Despite the constant accumulation of genetic variation in the SARS-CoV-2 population, there was little evidence for the emergence of significantly more transmissible lineages in the first half of 2020. Starting around November 2020, several more contagious and possibly more virulent ‘Variants of Concern’ (VoCs) were reported in various regions of the world. These VoCs share some mutations and deletions that haven arisen recurrently in distinct genetic backgrounds. Here, we build on our previous work modelling the association of mutations to SARS-CoV-2 transmissibility and characterise the contribution of individual recurrent mutations and deletions to estimated viral transmissibility. We then assess how patterns of estimated transmissibility in all SARS-CoV-2 clades have varied over the course of the COVID-19 pandemic by summing transmissibility estimates for all individual mutations carried by any sequenced genome analysed. Such an approach recovers the Delta variant (21A) as the most transmissible clade currently in circulation, followed by the Alpha variant (20I). By assessing transmissibility over the time of sampling, we observe a tendency for estimated transmissibility within clades to slightly decrease over time in most clades. Although subtle, this pattern is consistent with the expectation of a decay in transmissibility in mainly non-recombining lineages caused by the accumulation of weakly deleterious mutations. SARS-CoV-2 remains a highly transmissible pathogen, though such a trend could conceivably play a role in the turnover of different global viral clades observed over the pandemic so far.

**Caveats:**

- This work is not about the severity of disease. We do not analyse the severity of disease. We do not present any evidence that SARS-CoV-2 has decreased in severity.
- Lineage replacement dynamics are affected by many factors. The trend we recover for a decrease in inferred transmissibility of a clade over time is a small effect. We caution against over-interpretation. This result would not affect the management of the SARS-CoV-2 pandemic: for example, we make no claims about any impact on the efficacy of particular non-pharmaceutical interventions (NPIs).
- Our phylogeny-based method to infer changes in estimated transmissibility due to recurrent mutations and deletions makes a number of simplifying assumptions. These may not all be valid. The consistent trend for the slight decrease we report might be due to an as-yet-unidentified systematic bias.
