## Supplementary table 2 for "A phylogeny-based metric for estimating changes in transmissibility from recurrent mutations in SARS-CoV-2"

### Sheet: consistencyIndexReport_03-09-21
Table S2 SARS-CoV-2 homoplasies among 491,449 assemblies. No filtering has been applied apart from the masking of the first 150 and the last 300 nucleotides.
Position	Ref. nucl	Alt. nucl	Minimum number of emergences
162	C	T	29
174	G	T	146
186	C	T	189
193	C	T	28
201	T	C	10
203	C	T	333
204	G	T	72
210	G	T	532
222	C	T	236
241	C	T	215
313	C	T	130
335	C	T	173
337	C	T	227
346	C	T	158
400	T	C	22
445	T	C	31
508	T	X	345
509	G	X	357
510	G	X	630
511	T	X	611
512	C	X	611
513	A	X	637
514	T	X	4944
515	G	X	3614
516	T	X	3678
517	T	X	1052
518	A	X	1298
519	T	X	1008
520	G	X	1006
521	G	X	482
522	T	X	482
526	G	T	90
529	G	T	74
583	C	T	160
593	C	T	196
598	G	A	17
601	C	T	52
613	G	A	20
683	C	T	245
686	A	X	752
687	A	X	752
688	G	X	752
689	T	X	752
690	C	X	752
691	A	X	752
692	T	X	752
693	T	X	752
694	T	X	752
733	T	C	43
745	C	T	164
823	C	T	258
826	T	C	19
829	C	T	194
832	C	T	112
835	C	T	144
872	G	A	56
882	C	T	32
884	C	T	982
912	C	T	39
913	C	T	130
922	G	A	19
936	C	T	104
1048	G	T	89
1059	C	T	162
1077	C	T	47
1150	C	T	107
1154	A	G	13
1163	A	T	4
1181	G	T	52
1190	C	T	143
1191	C	T	256
1263	C	T	83
1267	C	T	161
1281	C	T	24
1288	C	T	206
1292	T	C	14
1347	C	T	43
1387	C	T	144
1392	C	T	76
1404	C	T	57
1427	C	T	93
1473	C	T	114
1513	C	T	55
1593	C	T	158
1594	C	T	192
1643	A	T	8
1684	C	T	264
1729	G	A	48
1738	G	T	159
1741	A	G	10
1758	C	T	165
1820	G	A	446
1877	T	G	26
1884	C	T	162
1887	C	T	34
1912	C	T	331
1927	T	C	13
1947	T	C	11
1987	A	G	6
2037	C	T	99
2047	T	C	21
2061	C	T	87
2062	C	T	158
2094	C	T	125
2110	C	T	182
2113	C	T	145
2147	C	T	40
2156	C	T	45
2246	G	A	36
2258	G	A	88
2270	A	G	10
2292	A	C	5
2306	C	T	107
2334	C	T	126
2336	G	A	12
2388	C	T	149
2395	C	T	49
2401	C	A	6
2407	G	A	48
2416	C	T	40
2453	C	T	135
2455	C	T	162
2485	C	T	195
2509	C	T	147
2518	G	T	30
2544	C	T	20
2560	A	G	27
2564	G	A	14
2597	T	C	7
2623	C	T	66
2692	A	T	20
2695	C	T	128
2698	T	C	65
2706	C	T	128
2710	C	T	108
2746	T	C	20
2749	C	T	41
2782	G	T	121
2841	C	T	67
2842	C	T	84
2862	C	T	56
2911	T	G	13
2944	G	A	24
2973	C	T	145
2974	T	C	9
3004	G	T	43
3037	C	T	315
3045	C	T	159
3055	T	C	17
3076	A	G	7
3096	C	T	383
3140	C	T	101
3177	C	T	164
3250	G	T	51
3256	T	C	22
3259	G	T	91
3267	C	T	155
3294	C	T	13
3311	C	T	16
3340	G	T	117
3397	C	T	21
3428	A	G	10
3431	G	T	80
3587	C	T	71
3602	C	T	94
3619	C	T	147
3638	G	T	58
3644	G	T	2
3692	G	T	121
3701	G	A	12
3738	C	T	91
3743	C	T	156
3768	C	T	138
3809	C	T	39
3811	C	T	39
3817	C	T	118
3828	C	T	137
3871	G	T	157
3874	C	T	124
3948	A	G	13
3984	C	T	30
3994	G	A	15
4002	C	T	70
4009	C	T	32
4012	C	T	65
4081	T	A	2
4084	C	T	212
4113	C	T	142
4136	G	T	38
4158	C	T	144
4181	G	T	186
4183	T	C	15
4201	G	T	162
4206	C	T	117
4237	T	C	20
4255	G	A	113
4276	C	T	167
4300	G	T	140
4320	C	T	187
4321	C	T	136
4331	C	T	156
4346	T	C	10
4405	A	T	6
4423	C	T	80
4444	G	T	85
4455	C	T	91
4456	C	T	165
4543	C	T	165
4551	C	T	84
4579	T	A	75
4582	C	T	156
4752	C	T	109
4794	C	T	93
4832	C	T	108
4838	A	G	33
4878	C	T	50
4890	C	T	89
4891	C	T	112
4893	C	T	100
4900	C	T	41
4927	C	T	132
4928	A	G	5
4964	A	G	6
4965	C	T	89
4999	C	T	120
5008	G	T	78
5041	A	G	11
5100	C	T	84
5144	C	T	239
5164	G	T	13
5170	C	T	29
5183	C	T	149
5184	C	T	301
5192	C	T	112
5230	G	T	153
5239	C	T	157
5284	C	T	166
5310	C	T	123
5365	C	T	158
5388	C	A	72
5392	C	T	131
5437	G	T	26
5497	C	T	152
5512	C	T	227
5514	T	C	4
5526	C	A	12
5539	G	A	43
5581	C	T	18
5584	A	G	273
5612	G	T	2
5622	C	T	123
5629	G	T	84
5648	A	C	29
5653	T	C	13
5730	C	T	132
5762	T	C	2
5784	C	T	115
5812	C	T	217
5826	C	T	158
5869	C	T	189
5884	C	T	150
5931	G	A	18
5944	C	T	81
5949	A	G	6
5950	G	A	9
5986	C	T	207
5991	A	C	4
6023	T	C	19
6026	C	T	128
6027	C	A	23
6031	C	T	128
6037	C	T	63
6040	C	T	207
6070	C	T	141
6145	C	T	97
6196	C	T	149
6255	C	T	101
6272	T	A	17
6285	C	T	133
6286	C	T	146
6310	C	T	114
6319	A	G	32
6380	C	T	33
6402	C	T	313
6408	C	T	24
6415	A	G	34
6421	G	T	54
6433	C	T	25
6446	G	T	89
6539	C	T	250
6541	C	T	166
6559	T	G	3
6573	C	T	194
6592	A	G	2
6606	C	T	93
6613	A	G	103
6627	C	T	79
6633	C	T	156
6636	C	T	138
6638	C	T	118
6661	T	C	18
6704	A	G	8
6706	C	T	98
6730	C	T	103
6796	A	G	12
6813	C	T	201
6865	G	T	100
6896	C	T	136
6941	C	T	36
6954	T	C	134
6968	C	T	92
6990	C	T	171
7042	G	T	144
7086	C	T	127
7105	C	T	42
7113	C	T	117
7124	C	T	455
7267	C	T	134
7272	G	A	11
7299	C	T	98
7393	G	T	158
7420	C	T	226
7504	C	T	27
7528	C	T	187
7537	A	G	2
7540	T	C	2
7564	C	T	125
7600	C	T	127
7732	C	T	138
7735	C	T	167
7764	C	T	186
7765	C	T	198
7767	T	C	21
7768	C	T	45
7834	C	T	164
7851	C	T	132
7886	A	G	23
7909	A	G	24
7926	C	T	130
7936	G	T	130
7945	C	T	145
7984	T	C	34
8047	C	T	25
8052	A	G	10
8083	G	A	15
8084	G	A	16
8123	C	T	79
8131	G	T	80
8140	C	T	159
8152	C	T	25
8179	G	T	187
8208	C	T	119
8260	T	C	7
8266	C	T	43
8311	C	T	64
8326	C	T	121
8371	G	T	47
8473	T	C	23
8512	A	G	11
8561	G	T	10
8603	T	C	33
8655	C	T	125
8656	T	C	7
8660	C	T	85
8683	C	T	111
8752	C	T	59
8782	C	T	63
8802	C	T	96
8829	C	T	33
8917	C	T	144
8947	C	T	34
8950	C	T	140
8956	C	T	55
8964	C	T	186
8983	T	G	5
8986	C	T	305
9053	G	T	464
9073	C	T	105
9105	G	A	9
9180	C	T	127
9203	G	A	38
9204	A	G	30
9207	C	T	40
9220	G	A	40
9246	C	T	167
9286	C	T	133
9319	C	T	88
9344	C	T	151
9430	C	T	314
9431	G	A	27
9441	G	T	14
9442	C	T	26
9521	C	T	45
9526	G	T	65
9559	C	T	135
9561	C	T	114
9565	C	T	223
9611	C	T	106
9628	T	C	29
9678	T	C	52
9693	C	T	187
9724	C	T	100
9738	G	C	2
9745	C	T	29
9749	A	G	12
9802	G	T	84
9803	C	T	134
9853	T	C	4
9857	C	T	166
9867	T	C	25
9891	C	T	309
9910	G	A	2
9928	G	T	39
9943	C	T	112
9967	C	T	259
9979	C	T	155
10029	C	T	243
10039	C	T	85
10078	C	T	135
10097	G	A	25
10138	C	T	217
10156	C	T	187
10193	G	A	7
10195	A	G	11
10228	C	T	130
10252	C	T	151
10271	G	A	8
10279	C	T	190
10317	A	G	62
10319	C	T	58
10323	A	G	657
10369	C	T	290
10376	C	T	153
10396	G	T	143
10507	C	T	154
10525	C	T	62
10582	C	T	140
10615	C	T	76
10632	C	T	40
10642	G	T	108
10681	C	T	53
10702	C	T	148
10716	A	G	10
10741	C	T	104
10789	C	T	107
10833	C	T	143
10870	G	T	232
10954	C	T	29
10969	C	T	150
10977	C	T	49
11005	C	A	63
11020	C	T	222
11074	C	T	344
11083	G	T	3435
11117	A	G	50
11173	C	T	98
11195	C	T	100
11201	A	G	321
11222	G	T	119
11288	T	X	724
11289	C	X	724
11290	T	X	724
11291	G	X	724
11292	G	X	724
11293	T	X	724
11294	T	X	724
11295	T	X	724
11296	T	X	724
11332	A	G	245
11365	G	T	76
11396	C	T	27
11401	G	T	42
11417	G	T	219
11418	T	C	84
11451	A	G	10
11455	C	T	140
11456	A	G	30
11497	C	T	20
11507	G	A	8
11514	C	T	218
11521	G	T	79
11533	A	G	5
11562	G	T	30
11572	C	T	124
11575	C	T	138
11620	C	T	147
11674	C	T	108
11704	C	T	139
11747	C	T	143
11750	C	T	491
11758	C	T	143
11781	A	G	14
11782	A	G	161
11804	G	A	12
11824	C	T	175
11919	C	T	42
11938	T	C	22
11956	C	T	145
11970	A	G	7
12008	C	T	58
12025	C	T	107
12049	C	T	146
12053	C	T	82
12070	G	T	93
12071	G	A	25
12073	C	T	115
12076	C	T	131
12100	C	T	47
12115	C	T	140
12119	C	T	64
12121	A	G	15
12134	T	C	6
12162	A	G	31
12357	C	T	80
12388	T	C	13
12400	C	T	176
12439	C	T	236
12455	C	T	10
12473	C	T	190
12513	C	T	207
12525	C	T	180
12534	C	T	120
12651	C	T	96
12718	G	T	13
12741	C	T	122
12747	C	T	115
12756	C	T	100
12778	C	T	82
12789	C	T	180
12801	G	A	16
12809	C	T	65
12878	A	G	96
12880	C	T	162
12933	C	T	37
12936	A	G	7
12946	T	C	37
12970	C	T	120
12988	G	T	35
13019	C	T	543
13057	A	T	6
13059	C	T	85
13138	C	T	34
13168	C	T	40
13176	C	T	101
13188	T	C	15
13297	C	T	97
13329	C	T	142
13335	C	T	91
13356	C	T	77
13424	C	T	63
13482	A	G	17
13517	C	T	143
13536	C	T	109
13620	C	T	145
13665	C	T	168
13712	A	G	115
13713	G	A	14
13715	A	G	6
13812	G	T	65
13860	C	T	139
13892	G	A	12
13944	C	T	67
13965	C	T	37
13971	C	T	86
13993	G	T	31
14014	T	G	14
14019	T	C	8
14030	G	A	21
14120	C	T	175
14187	G	A	26
14202	G	T	14
14209	G	T	72
14220	C	T	112
14246	A	G	17
14262	C	T	55
14340	C	T	9
14362	C	T	20
14407	C	T	89
14408	C	T	295
14475	A	G	17
14590	T	C	9
14599	C	T	208
14676	C	T	144
14708	C	T	65
14724	C	T	267
14805	C	T	160
14829	G	T	116
14874	G	T	137
14882	A	C	4
14919	C	T	27
14925	C	T	300
15025	G	T	25
15026	C	T	142
15096	T	C	72
15141	C	T	66
15237	C	T	131
15240	C	T	287
15243	G	T	121
15264	T	C	11
15277	C	T	99
15279	C	T	111
15324	C	T	81
15327	G	T	110
15372	G	T	145
15399	T	C	8
15406	G	T	52
15450	C	T	39
15451	G	A	169
15540	C	T	176
15569	C	T	16
15579	C	T	114
15598	G	A	9
15647	A	G	14
15656	C	T	106
15672	G	T	107
15720	C	T	242
15738	C	T	252
15766	G	T	26
15783	C	T	7
15810	C	T	110
15848	C	T	71
15849	T	C	17
15882	T	G	10
15906	G	T	141
15910	G	T	35
15924	C	T	61
15952	C	A	36
15960	C	T	180
15981	C	T	40
16049	C	T	72
16056	T	C	16
16075	G	A	6
16092	C	T	104
16111	C	T	166
16170	T	C	18
16173	C	T	88
16176	T	C	57
16242	T	A	13
16260	C	T	134
16289	C	T	161
16293	C	T	150
16323	C	T	144
16338	C	T	90
16394	C	T	76
16466	C	T	216
16468	C	T	38
16500	A	C	22
16575	C	T	108
16647	G	T	89
16726	C	T	170
16767	C	T	41
16864	G	A	11
16887	C	T	1022
16889	A	G	5
16915	C	T	67
16986	T	C	10
17004	C	T	123
17012	C	T	103
17014	G	T	51
17019	G	T	145
17040	T	C	30
17104	C	T	77
17119	C	T	35
17122	G	T	181
17193	G	T	81
17236	A	G	24
17259	G	T	128
17278	G	T	136
17280	G	T	75
17304	C	T	205
17331	G	T	96
17336	C	T	41
17337	A	G	6
17339	C	T	105
17406	A	G	14
17410	C	T	172
17427	G	T	95
17478	G	A	17
17491	C	T	43
17496	A	G	25
17502	C	T	115
17550	C	T	231
17551	G	A	8
17572	G	T	38
17574	T	C	10
17615	A	G	94
17638	T	G	11
17676	C	T	211
17678	C	T	135
17679	G	T	107
17721	G	T	165
17747	C	T	115
17762	C	T	63
17763	T	C	7
17766	C	T	143
17822	C	T	96
17847	G	A	19
17865	T	C	8
17963	T	C	3
17964	G	T	91
17977	C	T	143
18028	G	T	66
18032	C	T	96
18060	C	T	111
18086	C	T	159
18115	C	T	99
18131	C	T	151
18167	C	T	69
18171	C	T	74
18176	C	T	43
18186	G	T	81
18255	G	T	185
18292	G	T	21
18348	C	T	131
18360	A	G	12
18377	C	T	122
18395	C	T	132
18424	A	G	20
18468	A	G	17
18486	C	T	110
18499	T	C	8
18501	C	T	63
18508	C	T	176
18555	C	T	224
18570	C	T	122
18623	T	C	10
18647	C	T	164
18651	G	C	2
18657	C	T	132
18675	A	G	3
18687	C	T	85
18744	C	T	255
18756	G	T	131
18876	T	C	7
18877	C	T	154
18905	G	A	44
18981	C	T	86
19006	G	T	18
19009	G	T	81
19011	C	T	136
19017	C	T	138
19019	C	T	19
19035	T	C	7
19050	T	C	5
19079	A	G	8
19160	C	T	22
19162	G	A	2
19164	C	T	108
19167	A	G	8
19170	C	T	199
19220	C	T	392
19245	C	T	22
19263	C	T	96
19269	C	T	213
19273	C	T	45
19274	C	A	7
19390	C	T	22
19524	C	T	327
19542	G	T	77
19554	C	T	70
19560	C	T	34
19593	C	T	51
19596	C	T	9
19677	G	T	50
19718	C	T	104
19839	T	C	28
19854	C	T	22
19859	C	T	52
19862	C	T	162
19872	G	T	126
19875	C	T	51
19955	C	T	107
19960	A	G	13
19962	G	A	42
19974	A	G	7
19983	C	T	278
19999	G	T	157
20014	G	T	39
20028	T	C	17
20031	C	T	20
20055	A	G	125
20102	G	T	105
20104	C	T	122
20148	C	T	123
20178	C	T	202
20199	C	T	20
20233	C	T	172
20262	A	G	130
20268	A	G	39
20275	G	T	71
20310	T	C	22
20312	C	T	7
20320	C	T	88
20396	A	G	67
20402	C	T	79
20436	C	T	85
20451	C	T	83
20480	C	T	129
20483	C	T	76
20578	G	T	160
20661	T	C	5
20679	G	T	117
20703	C	T	149
20718	G	T	64
20719	C	T	106
20724	A	G	78
20759	C	T	121
20762	C	T	156
20823	C	T	126
20844	C	T	125
20937	G	T	33
21057	C	T	117
21058	C	T	126
21077	C	T	214
21110	C	T	114
21123	G	T	253
21137	A	G	621
21194	A	G	30
21234	C	T	31
21255	G	C	102
21301	C	A	10
21302	C	T	109
21304	C	T	115
21305	G	A	212
21306	C	T	113
21364	C	T	74
21365	C	T	99
21372	G	T	79
21485	G	T	17
21518	G	T	25
21575	C	T	2062
21595	C	T	130
21597	C	T	157
21600	G	T	59
21614	C	T	289
21618	C	G	316
21621	C	A	27
21622	C	T	194
21624	G	C	53
21627	C	T	120
21637	C	T	81
21638	C	T	121
21641	G	T	105
21647	A	G	22
21658	C	T	141
21660	C	T	47
21707	C	T	165
21714	C	T	35
21721	C	T	123
21724	G	T	153
21742	C	T	150
21758	C	T	14
21762	C	T	170
21765	T	X	550
21766	A	X	550
21767	C	X	550
21768	A	X	550
21769	T	X	550
21770	G	X	550
21786	G	T	158
21792	A	C	37
21801	A	C	31
21835	T	C	12
21846	C	T	709
21851	A	G	8
21855	C	T	194
21897	C	T	42
21974	G	T	228
21987	G	A	19406
21991	T	X	833
21992	T	X	833
21993	A	X	833
21995	T	C	21
22000	C	T	123
22016	T	A	18
22017	G	T	74
22018	G	T	15
22020	T	C	30
22021	G	T	150
22029	A	X	1140
22030	G	X	1140
22031	T	X	1140
22032	T	X	1140
22033	C	X	1140
22034	A	X	1140
22051	G	C	11
22088	C	T	117
22104	G	T	207
22132	G	T	66
22191	T	C	27
22206	A	G	64
22208	C	T	90
22219	T	C	12
22224	C	T	144
22225	G	T	187
22227	C	T	283
22255	A	T	8
22264	C	T	144
22281	C	X	80
22282	T	X	80
22283	T	X	80
22284	T	X	80
22285	A	X	80
22286	C	X	80
22287	T	X	80
22288	T	X	80
22289	G	X	80
22311	C	T	36
22314	C	T	25
22320	A	G	92
22326	C	T	122
22335	G	T	217
22346	G	T	105
22377	C	T	23
22388	C	T	122
22427	G	A	28
22444	C	T	61
22450	C	T	189
22458	C	T	67
22468	G	T	123
22480	C	T	123
22484	G	C	12
22498	C	T	115
22591	C	T	86
22599	G	A	21
22624	C	T	116
22639	C	T	13
22792	C	T	89
22801	G	T	155
22812	A	C	102
22813	G	T	86
22858	C	T	176
22879	C	A	19
22882	T	G	43
22899	G	T	207
22917	T	G	373
22987	C	T	165
22992	G	A	60
22993	C	T	80
22995	C	A	277
23012	G	A	321
23029	C	T	125
23031	T	C	48
23042	T	C	99
23063	A	T	494
23086	C	T	172
23155	T	C	7
23191	C	T	215
23202	C	T	137
23248	C	T	169
23271	C	A	82
23277	C	T	206
23284	T	C	14
23380	C	T	60
23401	G	T	212
23403	A	G	106
23426	G	T	125
23481	C	T	158
23520	C	T	89
23525	C	T	168
23530	C	T	8
23557	C	T	99
23587	G	T	123
23593	G	T	199
23604	C	G	168
23611	G	T	65
23625	C	T	204
23635	C	T	219
23638	C	T	164
23659	T	C	6
23664	C	T	132
23673	C	T	95
23683	C	T	139
23709	C	T	128
23718	C	T	40
23731	C	T	18
23756	A	G	13
23758	C	T	128
23848	A	G	7
23854	C	T	95
23868	G	T	113
23896	C	T	122
23900	G	C	23
23929	C	T	117
23934	C	T	73
23987	C	T	77
24023	C	T	217
24076	T	C	11
24095	G	T	202
24109	C	T	29
24110	A	C	48
24130	C	T	204
24138	C	A	19
24175	T	C	7
24197	G	T	99
24199	G	A	33
24208	C	T	15
24334	C	T	42
24349	T	C	10
24368	G	T	109
24378	C	T	178
24410	G	A	1976
24442	C	T	111
24499	T	A	4
24506	T	G	128
24620	G	T	130
24642	C	T	94
24700	C	T	19
24745	C	T	34
24748	C	T	53
24780	A	C	17
24783	A	G	9
24794	G	T	157
24814	T	C	16
24872	G	T	137
24904	C	T	155
24910	T	C	18
24914	G	C	104
24928	G	T	60
24933	G	T	275
25003	A	G	17
25046	C	T	122
25049	G	T	102
25062	G	T	66
25088	G	T	102
25096	C	T	156
25135	G	T	130
25207	C	T	167
25217	G	T	126
25218	G	T	116
25244	G	T	161
25249	G	T	149
25252	G	T	52
25276	C	T	115
25317	C	T	72
25337	G	T	48
25339	C	T	54
25352	G	T	181
25413	C	T	234
25433	C	T	65
25437	G	T	70
25439	A	C	35
25445	G	T	103
25452	C	T	130
25459	G	T	102
25469	C	T	280
25471	G	T	140
25483	G	A	28
25489	G	T	132
25494	G	T	127
25500	G	T	25
25505	A	G	10
25513	C	T	124
25517	C	T	112
25521	C	T	331
25526	G	T	99
25532	T	C	5
25549	C	T	143
25552	G	T	158
25553	C	T	126
25563	G	T	140
25572	C	T	97
25578	C	T	89
25599	G	T	132
25613	C	T	148
25614	C	T	151
25617	G	T	59
25621	G	T	77
25624	C	T	212
25626	C	T	117
25644	G	T	108
25647	G	T	112
25654	G	T	84
25658	C	T	183
25660	G	T	118
25665	C	T	76
25677	G	T	71
25690	G	T	196
25702	C	T	73
25703	C	T	87
25708	C	T	147
25710	C	T	154
25714	C	T	151
25720	G	T	177
25731	C	T	136
25757	G	T	30
25782	C	T	88
25784	G	T	74
25785	G	T	241
25806	A	G	15
25844	C	T	178
25855	G	T	284
25872	C	T	14
25886	C	T	108
25889	C	T	111
25904	C	T	285
25906	G	C	19
25907	G	T	71
25913	G	A	36
25916	C	T	251
25947	G	T	114
25959	T	C	16
25996	G	T	153
26013	C	T	137
26022	C	T	106
26058	C	T	108
26060	C	T	210
26062	G	T	136
26065	G	T	55
26076	T	C	24
26096	A	C	2
26104	G	T	16
26107	G	C	16
26109	G	A	13
26110	C	T	112
26111	C	T	143
26149	T	C	55
26151	C	T	107
26152	G	T	72
26158	G	X	142
26159	T	X	200
26160	T	X	228
26161	A	X	261
26211	G	T	90
26217	G	T	65
26416	G	T	85
26424	T	C	4
26428	G	T	137
26456	C	T	159
26464	C	T	131
26492	A	T	28
26526	G	T	166
26604	T	C	10
26606	C	T	102
26611	C	T	39
26645	C	T	168
26681	C	T	431
26730	G	C	9
26735	C	T	156
26759	A	G	9
26763	G	T	58
26767	T	C	202
26786	A	G	17
26801	C	G	13
26822	C	T	101
26828	G	T	115
26858	C	T	150
26864	A	T	15
26873	C	T	207
26876	T	C	17
26882	C	T	173
26885	C	T	146
26891	A	G	9
26894	C	T	167
26927	A	G	127
26951	G	T	172
26966	T	C	14
26972	T	C	29
27002	C	T	125
27005	C	T	139
27014	G	T	85
27017	T	A	3
27059	C	T	157
27112	G	A	12
27143	C	T	128
27206	T	C	42
27213	C	T	120
27247	C	T	103
27281	G	T	164
27291	T	C	17
27294	C	T	132
27297	C	T	161
27338	A	T	9
27345	A	T	19
27382	G	C	80
27383	A	T	71
27384	T	C	429
27389	C	T	357
27390	G	T	168
27393	C	T	214
27434	C	T	148
27459	G	T	74
27463	G	T	108
27476	C	T	239
27484	T	C	87
27493	C	T	144
27494	C	T	143
27498	C	T	13
27506	G	T	170
27507	A	C	27
27513	C	T	155
27516	G	A	33
27526	C	T	66
27527	C	T	324
27529	T	C	9
27555	T	X	199
27556	G	X	212
27557	C	X	216
27558	A	X	217
27559	C	X	219
27560	T	X	219
27561	G	X	217
27562	A	X	219
27563	C	X	222
27564	T	X	240
27565	T	X	241
27566	G	T	14
27567	C	X	246
27568	T	X	271
27569	T	X	292
27570	T	X	298
27571	A	X	321
27572	G	X	335
27573	C	X	342
27574	A	X	344
27575	C	X	346
27576	T	X	351
27577	C	T	199
27578	A	X	381
27579	A	X	485
27580	T	X	481
27581	T	X	457
27582	T	X	350
27583	G	X	333
27584	C	X	332
27585	T	X	328
27586	T	X	317
27587	T	X	301
27588	T	X	303
27589	G	X	298
27590	C	X	292
27591	T	X	283
27592	T	X	284
27593	G	X	284
27594	T	X	280
27595	C	X	280
27596	C	X	281
27597	T	X	278
27598	G	X	278
27599	A	X	274
27600	C	X	273
27601	G	X	273
27602	G	X	274
27603	C	X	279
27604	G	A	44
27605	T	X	287
27606	A	X	276
27607	A	X	272
27608	A	X	273
27609	A	X	272
27610	C	X	272
27611	A	X	271
27612	C	X	267
27613	G	X	268
27614	T	X	269
27615	C	X	268
27616	T	X	267
27617	A	X	272
27618	T	X	280
27619	C	X	277
27620	A	X	266
27621	G	X	268
27622	T	X	257
27623	T	X	244
27629	C	A	18
27638	T	C	485
27641	C	T	108
27643	C	T	176
27656	T	C	14
27670	G	T	117
27674	A	T	10
27737	C	T	80
27739	C	T	140
27745	A	G	25
27752	C	T	323
27769	C	T	68
27792	T	X	148
27793	T	X	132
27800	C	A	20
27804	C	T	88
27853	A	T	2
27870	G	T	102
27874	C	T	303
27878	T	C	11
27881	C	T	150
27883	C	T	68
27889	C	T	37
27890	G	T	19
27920	C	T	131
27925	C	T	46
27942	C	T	50
27944	C	T	107
27945	C	T	137
27964	C	T	27
27972	C	T	191
27985	A	T	5
27999	C	T	58
28001	G	T	199
28005	C	T	88
28007	T	C	14
28027	G	T	127
28044	G	T	36
28045	C	T	137
28048	G	T	283
28073	G	T	36
28075	G	T	15
28077	G	T	287
28079	G	T	185
28083	G	T	71
28086	G	T	181
28087	C	T	238
28093	C	T	353
28095	A	T	437
28109	G	T	82
28111	A	G	99
28133	A	T	7
28144	T	C	14
28150	T	X	41
28151	T	X	44
28152	A	X	43
28153	C	T	128
28167	G	A	44
28169	A	G	4
28191	G	T	30
28209	G	T	202
28226	T	C	83
28236	C	T	86
28245	T	G	201
28248	G	X	922
28249	A	X	692
28250	T	X	1016
28251	T	X	1158
28252	T	X	1188
28253	C	X	591
28254	A	C	331
28271	A	X	3746
28272	A	T	27
28280	G	C	84
28281	A	T	95
28282	T	A	84
28291	C	T	102
28299	A	T	56
28300	G	T	112
28308	C	G	8
28311	C	T	121
28312	C	T	156
28326	G	T	96
28378	G	T	251
28396	G	A	34
28432	C	T	92
28438	T	C	5
28461	A	G	689
28472	C	T	64
28498	C	T	42
28512	C	G	35
28531	C	T	174
28541	G	A	17
28559	G	T	19
28603	C	T	301
28628	G	T	96
28651	C	T	105
28657	C	T	266
28677	C	T	234
28690	G	T	144
28697	C	T	105
28706	C	T	124
28708	C	T	155
28725	C	T	94
28727	G	T	146
28735	T	C	15
28744	C	T	114
28809	G	T	7
28833	C	T	20
28849	C	T	163
28854	C	T	119
28869	C	T	42
28877	A	T	147
28878	G	C	128
28881	G	T	112
28882	G	A	125
28883	G	C	112
28884	G	C	21
28887	C	T	186
28892	C	T	30
28895	G	T	97
28899	G	T	64
28903	G	T	68
28904	G	T	77
28916	G	T	231
28932	C	T	18
28957	C	T	141
28967	A	G	14
28975	G	T	97
28977	C	T	112
28985	G	T	159
29000	G	T	144
29050	G	A	28
29077	C	T	142
29081	G	T	120
29095	C	T	361
29109	C	A	40
29144	C	T	127
29149	C	T	104
29167	C	T	150
29171	C	T	155
29179	G	T	195
29197	C	T	28
29200	C	T	183
29227	G	T	125
29253	C	T	233
29254	G	T	204
29262	G	T	32
29272	C	T	167
29284	C	T	131
29296	C	T	159
29311	C	T	171
29353	C	T	146
29358	C	T	161
29362	C	T	76
29366	C	T	89
29367	C	T	112
29386	C	T	30
29392	G	T	137
29399	G	A	10
29402	G	T	442
29409	C	T	179
29420	C	T	129
29421	C	T	130
29422	G	T	138
29427	G	A	38
29440	G	T	77
29445	C	T	95
29449	G	T	194
29466	C	T	114
29474	G	T	101
29477	G	T	126
29507	A	C	2
29509	C	T	89
29511	G	T	95
29524	T	C	30
29527	G	T	77
29535	C	T	40
29540	G	A	16
29541	C	T	170
29543	G	T	290
29554	G	T	79
29555	C	T	235
29557	G	T	43
29585	C	T	146
29593	G	T	26
29604	T	C	13
29614	C	T	412
29616	G	T	57
29627	C	T	138
29642	C	T	147
29645	G	T	110
29648	G	T	87
29666	C	T	110
29679	C	T	87
29686	C	T	138
29688	G	T	136
29690	G	T	134
29692	G	T	119
combo1	NA	NA	297
combo2	NA	NA	902
combo3	NA	NA	891
combo4	NA	NA	80
combo5	NA	NA	452
combo6	NA	NA	316
combo7	NA	NA	48
combo8	NA	NA	79
combo9	NA	NA	661
combo10	NA	NA	1803
combo11	NA	NA	1259
combo12	NA	NA	1153
combo13	NA	NA	710
combo14	NA	NA	1426
combo15	NA	NA	896
combo16	NA	NA	1799
combo17	NA	NA	1439
combo18	NA	NA	1264
combo19	NA	NA	1277
combo20	NA	NA	122
combo21	NA	NA	214
combo22	NA	NA	2
combo23	NA	NA	2
combo24	NA	NA	2
combo25	NA	NA	192
combo26	NA	NA	2
combo27	NA	NA	149
combo28	NA	NA	2
combo29	NA	NA	110
combo30	NA	NA	155
combo31	NA	NA	2
combo32	NA	NA	122
combo33	NA	NA	159
combo34	NA	NA	79
combo35	NA	NA	151
combo36	NA	NA	122
